# Differentiating spermatogonia trigger somatic support cells to form septate junctions required for germ cell survival

**DOI:** 10.1101/2024.04.02.587826

**Authors:** Cameron W. Berry, Sarah R. Stern, Hannah Vicars, Lorenzo Gallicchio, Margaret T. Fuller

**Affiliations:** Department of Developmental Biology, Stanford University School of Medicine, USA; Department of Genetics, Stanford University School of Medicine, USA

**Keywords:** Septate Junctions, Somatic support cells, Germ cell survival, Spermatogenesis

## Abstract

Male germ cells from insects to mammals differentiate in a privileged microenvironment created by stage-specific junctional seals between somatic support cells that isolate meiotic and postmeiotic germ cells from bodily fluids. Here we show that action of the *Drosophila* germ cell differentiation factor Bag-of-marbles (Bam) is required for the somatic cyst cells associated with each cluster of transit amplifying spermatogonia to form the junctions that seal the cyst, isolating differentiating germ cells. Knockdown of septate junction (SJ) components or the transmembrane protein Side-V in somatic cyst cells resulted in elimination of most transit amplifying spermatogonia at the 8-cell stage. Germ cell death was spared in males mutant for *bam,* indicating that intact barriers surrounding transit amplifying progenitors are required to ensure germline survival only once differentiation has initiated. Together these results suggest that signals from spermatogonia initiating differentiation trigger their partner somatic cyst cells to form the tight junctional barrier. The close timing of onset of differentiation and the requirement for cyst cell sealing may account for the normal elimination of 20-30% of early germ cells prior to meiosis.
