## Supplemental Table 1 for "Differentiating spermatogonia trigger somatic support cells to form septate junctions required for germ cell survival"

### Sheet: Sheet1
gene FBgn	gene ID	gene name	logFC	VDRC line #	Bloomington line #	Screened?	Phenotype?	Comments on Phenotype
FBgn0003716	tkv	thickveins	-1.59	3059		Yes	Yes	Decreased number of mature spermatocytes, missing onion stage spermatids
FBgn0051324	CG31324	\N	-1.36	15639		Yes	Yes	Decreased number of spermatocytes
FBgn0000320	eya	eyes absent	-1.35	108071		Yes	Yes	Decreased number of spermatocytes
FBgn0000320	eya	eyes absent	-1.35		28733	Yes	Yes	Missing onion stage spermatdids
FBgn0000320	eya	eyes absent	-1.35		35725	Yes	Yes	Aberrant onion stages, decreased spermatocytes
FBgn0263289	scrib	scribble	-1.29		29552	Yes	Yes	Some overproliferating cysts, missing onion stage spermatids
FBgn0263289	scrib	scribble	-1.29		38199	Yes	Yes	Decreased number of large spermatocytes, missing onion stage
FBgn0263289	scrib	scribble	-1.29		39073	Yes	Yes	Decreased number of cells throughout testis; small testes
FBgn0002921	Atpalpha	Na pump alpha subunit	-1.27	12330		Yes	Yes	Decreased number of cells at tip
FBgn0002921	Atpalpha	Na pump alpha subunit	-1.27	100619		Yes	Yes	Decreased spermatocytes
FBgn0031011	CG8034	\N	-1.26	106660		Yes	Yes	Increased number of small cells in testis
FBgn0259171	Pde9	Phosphodiesterase 9	-1.2	14900		Yes	Yes	Increased number of small cells in testis
FBgn0004646	ogre	optic ganglion reduced	-1.15		44048	Yes	Yes	Decreased number of germ cells
FBgn0085400	side-V	sidestep V	-1.12		61953	Yes	Yes	Decreased number of cells at tip and throughout testis; small testes
FBgn0000071	Ama	Amalgam	-1.06		33416	Yes	Yes	Increased number of small cells in testis
FBgn0046687	Tre1	Trapped in endoderm 1	-1.04	108952		Yes	Yes	Increased number of small cells in testis
FBgn0013576	mtd	mustard	-1	12781		Yes	Yes	few cells at tip / 50% penetrant
FBgn0051646	DIP-theta	Dpr-interacting protein theta	-3.8	330087		Yes	No
FBgn0051646	DIP-theta	Dpr-interacting protein theta	-3.8	100781		Yes	No
FBgn0051646	DIP-theta	Dpr-interacting protein theta	-3.8		28654	Yes	No
FBgn0050115	GEFmeso	Guanine nucleotide exchange factor in mesoderm	-3.78	33858		Yes	No
FBgn0050115	GEFmeso	Guanine nucleotide exchange factor in mesoderm	-3.78		42545	Yes	No
FBgn0028371	jbug	jitterbug	-3.77	28471		Yes	No
FBgn0028371	jbug	jitterbug	-3.77		31590	Yes	No
FBgn0028371	jbug	jitterbug	-3.77		39070	Yes	No
FBgn0031726	Cyp6a16	Cyp6a16	-3.52	13225		Yes	No
FBgn0031726	Cyp6a16	Cyp6a16	-3.52	13226		Yes	No
FBgn0263077	CG43340	\N	-2.75	104153		Yes	No
FBgn0263077	CG43340	\N	-2.75	108330		Yes	No
FBgn0263077	CG43340	\N	-2.75		33349	Yes	No
FBgn0263077	CG43340	\N	-2.75		41926	Yes	No
FBgn0260943	Rbp6	RNA-binding protein 6	-2.53	29799		Yes	No
FBgn0260943	Rbp6	RNA-binding protein 6	-2.53		61324	Yes	No
FBgn0027528	goe	gone early	-2.41	42820		Yes	No
FBgn0027528	goe	gone early	-2.41	104344		Yes	No
FBgn0027528	goe	gone early	-2.41		41853	Yes	No
FBgn0027528	goe	gone early	-2.41		58344	Yes	No
FBgn0020493	Dad	Daughters against dpp	-2.18	42840		Yes	No
FBgn0020493	Dad	Daughters against dpp	-2.18	110644		Yes	No
FBgn0020493	Dad	Daughters against dpp	-2.18		26235	Yes	No
FBgn0020493	Dad	Daughters against dpp	-2.18		33759	Yes	No
FBgn0250785	vari	varicose	-2.18	24157		Yes	No
FBgn0250785	vari	varicose	-2.18	104548		Yes	No
FBgn0250785	vari	varicose	-2.18		28599	Yes	No
FBgn0250785	vari	varicose	-2.18		35193	Yes	No
FBgn0038679	CG6040	\N	-2.12	21025		Yes	No
FBgn0038679	CG6040	\N	-2.12	106606		Yes	No
FBgn0035936	Tsp66E	Tetraspanin 66E	-2.11	37252		Yes	No
FBgn0035936	Tsp66E	Tetraspanin 66E	-2.11	104430		Yes	No
FBgn0035936	Tsp66E	Tetraspanin 66E	-2.11		36696	Yes	No
FBgn0035936	Tsp66E	Tetraspanin 66E	-2.11		37490	Yes	No
FBgn0003888	betaTub60D	beta-Tubulin at 60D	-2.08	34606		Yes	No
FBgn0003888	betaTub60D	beta-Tubulin at 60D	-2.08	102052		Yes	No
FBgn0003888	betaTub60D	beta-Tubulin at 60D	-2.08	104987		Yes	No
FBgn0003888	betaTub60D	beta-Tubulin at 60D	-2.08		64856	Yes	No
FBgn0052532	CG32532	\N	-2.08	37047		Yes	No
FBgn0052532	CG32532	\N	-2.08	106534		Yes	No
FBgn0052532	CG32532	\N	-2.08		26750	Yes	No
FBgn0052532	CG32532	\N	-2.08		63603	Yes	No
FBgn0259244	CG42342	\N	-2.04	102525		Yes	No
FBgn0259244	CG42342	\N	-2.04	106004		Yes	No
FBgn0259244	CG42342	\N	-2.04		28648	Yes	No
FBgn0034903	sona	sol narae	-2.02	107199		Yes	No
FBgn0034903	sona	sol narae	-2.02		50564	Yes	No
FBgn0034606	ASPP	Ankyrin-repeat, SH3-domain, and Proline-rich-region containing Protein	-1.87	25332		Yes	No
FBgn0034606	ASPP	Ankyrin-repeat, SH3-domain, and Proline-rich-region containing Protein	-1.87	330062		Yes	No
FBgn0034606	ASPP	Ankyrin-repeat, SH3-domain, and Proline-rich-region containing Protein	-1.87		55639	Yes	No
FBgn0266756	btsz	bitesize	-1.84	35205		Yes	No
FBgn0266756	btsz	bitesize	-1.84	102608		Yes	No
FBgn0266756	btsz	bitesize	-1.84		40898	Yes	No
FBgn0043841	vir-1	virus-induced RNA 1	-1.77	102534		Yes	No
FBgn0043841	vir-1	virus-induced RNA 1	-1.77		58209	Yes	No
FBgn0262160	CG9932	\N	-1.75	45686		Yes	No
FBgn0262160	CG9932	\N	-1.75	107846		Yes	No
FBgn0030964	Pvf1	PDGF- and VEGF-related factor 1	-1.66	6173		Yes	No
FBgn0030964	Pvf1	PDGF- and VEGF-related factor 1	-1.66	6175		Yes	No
FBgn0030964	Pvf1	PDGF- and VEGF-related factor 1	-1.66	102699		Yes	No
FBgn0030964	Pvf1	PDGF- and VEGF-related factor 1	-1.66		39038	Yes	No
FBgn0259935	CG42458	\N	-1.63	106608		Yes	No
FBgn0259935	CG42458	\N	-1.63	108072		Yes	No
FBgn0259935	CG42458	\N	-1.63		42506	Yes	No
FBgn0015229	glec	gliolectin	-1.62	14431		Yes	No
FBgn0015229	glec	gliolectin	-1.62	14956		Yes	No
FBgn0263392	Tet	Ten-Eleven Translocation (TET) family protein	-1.61	20798		Yes	No
FBgn0263392	Tet	Ten-Eleven Translocation (TET) family protein	-1.61	102273		Yes	No
FBgn0263392	Tet	Ten-Eleven Translocation (TET) family protein	-1.61	110549		Yes	No
FBgn0014135	bnl	branchless	-1.61	5730		Yes	No
FBgn0014135	bnl	branchless	-1.61	101377		Yes	No
FBgn0014135	bnl	branchless	-1.61		34572	Yes	No
FBgn0003716	tkv	thickveins	-1.59	105834		Yes	No
FBgn0003716	tkv	thickveins	-1.59		31040	Yes	No
FBgn0003716	tkv	thickveins	-1.59		31041	Yes	No
FBgn0003716	tkv	thickveins	-1.59		35166	Yes	No
FBgn0003716	tkv	thickveins	-1.59		35653	Yes	No
FBgn0003716	tkv	thickveins	-1.59		40937	Yes	No
FBgn0003716	tkv	thickveins	-1.59		41904	Yes	No
FBgn0003716	tkv	thickveins	-1.59		57303	Yes	No
FBgn0260388	CG42514	\N	-1.55	45641		Yes	No
FBgn0260388	CG42514	\N	-1.55	45643		Yes	No
FBgn0260746	Ect3	Ectoderm-expressed 3	-1.53	16779		Yes	No
FBgn0260746	Ect3	Ectoderm-expressed 3	-1.53	107794		Yes	No
FBgn0260746	Ect3	Ectoderm-expressed 3	-1.53		41655	Yes	No
FBgn0260746	Ect3	Ectoderm-expressed 3	-1.53		62217	Yes	No
FBgn0035049	Mmp1	Matrix metalloproteinase 1	-1.52	101505		Yes	No
FBgn0035049	Mmp1	Matrix metalloproteinase 1	-1.52	330331		Yes	No
FBgn0035049	Mmp1	Matrix metalloproteinase 1	-1.52		31489	Yes	No
FBgn0027343	fz3	frizzled 3	-1.52	30214		Yes	No
FBgn0027343	fz3	frizzled 3	-1.52	30215		Yes	No
FBgn0027343	fz3	frizzled 3	-1.52		44468	Yes	No
FBgn0027343	fz3	frizzled 3	-1.52		66951	Yes	No
FBgn0053207	pxb	pxb	-1.52	102240		Yes	No
FBgn0053207	pxb	pxb	-1.52	106399		Yes	No
FBgn0052264	CG32264	\N	-1.49	330315		Yes	No
FBgn0052264	CG32264	\N	-1.49		28340	Yes	No
FBgn0052264	CG32264	\N	-1.49		64966	Yes	No
FBgn0261260	mgl	Megalin	-1.48	27242		Yes	No
FBgn0261260	mgl	Megalin	-1.48	36389		Yes	No
FBgn0261260	mgl	Megalin	-1.48	105071		Yes	No
FBgn0261260	mgl	Megalin	-1.48	105387		Yes	No
FBgn0261260	mgl	Megalin	-1.48		29324	Yes	No
FBgn0044028	Notum	Notum	-1.46	45905		Yes	No
FBgn0044028	Notum	Notum	-1.46	103775		Yes	No
FBgn0044028	Notum	Notum	-1.46		55379	Yes	No
FBgn0036769	Tsp74F	Tetraspanin 74F	-1.45	330520		Yes	No
FBgn0036769	Tsp74F	Tetraspanin 74F	-1.45		39046	Yes	No
FBgn0003997	hid	head involution defective	-1.45	7912		Yes	No
FBgn0003997	hid	head involution defective	-1.45	8269		Yes	No
FBgn0027660	blot	bloated tubules	-1.45	5296		Yes	No
FBgn0027660	blot	bloated tubules	-1.45	101083		Yes	No
FBgn0036663	CG9674	\N	-1.42	24089		Yes	No
FBgn0036663	CG9674	\N	-1.42	100170		Yes	No
FBgn0036663	CG9674	\N	-1.42		57483	Yes	No
FBgn0004865	Eip78C	Ecdysone-induced protein 78C	-1.42	330304		Yes	No
FBgn0004865	Eip78C	Ecdysone-induced protein 78C	-1.42		26718	Yes	No
FBgn0028527	CG18507	\N	-1.37	7705		Yes	No
FBgn0028527	CG18507	\N	-1.37		35033	Yes	No
FBgn0086708	stv	starvin	-1.36		42564	Yes	No
FBgn0284247	ds	dachsous	-1.36	4313		Yes	No
FBgn0284247	ds	dachsous	-1.36	36219		Yes	No
FBgn0284247	ds	dachsous	-1.36		28008	Yes	No
FBgn0284247	ds	dachsous	-1.36		32964	Yes	No
FBgn0051324	CG31324	\N	-1.36	107220		Yes	No
FBgn0051324	CG31324	\N	-1.36		28774	Yes	No
FBgn0000320	eya	eyes absent	-1.35		35725	Yes	No
FBgn0000320	eya	eyes absent	-1.35		67853	Yes	No
FBgn0037607	CG8036	\N	-1.32	35330		Yes	No
FBgn0037607	CG8036	\N	-1.32	105633		Yes	No
FBgn0037607	CG8036	\N	-1.32		32884	Yes	No
FBgn0037607	CG8036	\N	-1.32		60371	Yes	No
FBgn0035237	CG13917	\N	-1.3	32082		Yes	No
FBgn0035237	CG13917	\N	-1.3		42903	Yes	No
FBgn0259878	Fs	Follistatin	-1.29		57394	Yes	No
FBgn0259878	Fs	Follistatin	-1.29		63009	Yes	No
FBgn0263289	scrib	scribble	-1.29	45555		Yes	No
FBgn0263289	scrib	scribble	-1.29	45556		Yes	No
FBgn0263289	scrib	scribble	-1.29	100363		Yes	No
FBgn0263289	scrib	scribble	-1.29	102821		Yes	No
FBgn0263289	scrib	scribble	-1.29	105412		Yes	No
FBgn0263289	scrib	scribble	-1.29		58085	Yes	No
FBgn0036191	Sugb	Sugar baby	-1.29	106397		Yes	No
FBgn0002921	Atpalpha	Na pump alpha subunit	-1.27		28073	Yes	No
FBgn0002921	Atpalpha	Na pump alpha subunit	-1.27		32913	Yes	No
FBgn0002921	Atpalpha	Na pump alpha subunit	-1.27		33646	Yes	No
FBgn0002921	Atpalpha	Na pump alpha subunit	-1.27		51411	Yes	No
FBgn0002973	numb	numb	-1.27	330761		Yes	No
FBgn0002973	numb	numb	-1.27		31182	Yes	No
FBgn0002973	numb	numb	-1.27		35045	Yes	No
FBgn0031011	CG8034	\N	-1.26		32340	Yes	No
FBgn0261703	gce	germ cell-expressed bHLH-PAS	-1.24	47465		Yes	No
FBgn0261703	gce	germ cell-expressed bHLH-PAS	-1.24	101814		Yes	No
FBgn0261703	gce	germ cell-expressed bHLH-PAS	-1.24		26323	Yes	No
FBgn0261703	gce	germ cell-expressed bHLH-PAS	-1.24		61852	Yes	No
FBgn0036373	Tgi	Tondu-domain-containing Growth Inhibitor	-1.24	31340		Yes	No
FBgn0036373	Tgi	Tondu-domain-containing Growth Inhibitor	-1.24		34394	Yes	No
FBgn0259171	Pde9	Phosphodiesterase 9	-1.2	106959		Yes	No
FBgn0027594	drpr	draper	-1.19	4830		Yes	No
FBgn0027594	drpr	draper	-1.19	4833		Yes	No
FBgn0027594	drpr	draper	-1.19	27084		Yes	No
FBgn0027594	drpr	draper	-1.19	27086		Yes	No
FBgn0027594	drpr	draper	-1.19		36732	Yes	No
FBgn0026197	lncRNA:noe	Uncharacterized protein, isoform F	-1.18	23510		Yes	No
FBgn0026197	lncRNA:noe	Uncharacterized protein, isoform F	-1.18	109270		Yes	No
FBgn0026197	lncRNA:noe	Uncharacterized protein, isoform F	-1.18		32407	Yes	No
FBgn0038197	foxo	forkhead box, sub-group O	-1.16	106094		Yes	No
FBgn0038197	foxo	forkhead box, sub-group O	-1.16	107786		Yes	No
FBgn0038197	foxo	forkhead box, sub-group O	-1.16		27656	Yes	No
FBgn0038197	foxo	forkhead box, sub-group O	-1.16		32427	Yes	No
FBgn0038197	foxo	forkhead box, sub-group O	-1.16		32993	Yes	No
FBgn0001168	h	hairy	-1.16		27738	Yes	No
FBgn0001168	h	hairy	-1.16		34326	Yes	No
FBgn0032330	Samuel	SAM-motif ubiquitously expressed punctatedly localized protein	-1.16	330612		Yes	No
FBgn0032330	Samuel	SAM-motif ubiquitously expressed punctatedly localized protein	-1.16	330758		Yes	No
FBgn0004646	ogre	optic ganglion reduced	-1.15	7136		Yes	No
FBgn0004646	ogre	optic ganglion reduced	-1.15	103816		Yes	No
FBgn0004646	ogre	optic ganglion reduced	-1.15		27283	Yes	No
FBgn0030077	CG15365	\N	-1.14	47648		Yes	No
FBgn0030077	CG15365	\N	-1.14	103369		Yes	No
FBgn0030077	CG15365	\N	-1.14		36856	Yes	No
FBgn0028523	CG5888	\N	-1.12	12413		Yes	No
FBgn0028523	CG5888	\N	-1.12		62175	Yes	No
FBgn0036428	Gbs-70E	Glycogen binding subunit 70E	-1.12	24149		Yes	No
FBgn0036428	Gbs-70E	Glycogen binding subunit 70E	-1.12	100593		Yes	No
FBgn0036428	Gbs-70E	Glycogen binding subunit 70E	-1.12		42498	Yes	No
FBgn0085400	side-V	sidestep V	-1.12	44997		Yes	No
FBgn0030520	Pdcd4	Programmed cell death 4	-1.09	16160		Yes	No
FBgn0030520	Pdcd4	Programmed cell death 4	-1.09	16162		Yes	No
FBgn0030520	Pdcd4	Programmed cell death 4	-1.09		35712	Yes	No
FBgn0030520	Pdcd4	Programmed cell death 4	-1.09		43182	Yes	No
FBgn0030520	Pdcd4	Programmed cell death 4	-1.09		66341	Yes	No
FBgn0013953	Esp	Epidermal stripes and patches	-1.09	9795		Yes	No
FBgn0044047	Ilp6	Insulin-like peptide 6	-1.08	45218		Yes	No
FBgn0044047	Ilp6	Insulin-like peptide 6	-1.08	102465		Yes	No
FBgn0044047	Ilp6	Insulin-like peptide 6	-1.08		31379	Yes	No
FBgn0004876	cdi	center divider	-1.08	43634		Yes	No
FBgn0004876	cdi	center divider	-1.08	109409		Yes	No
FBgn0004876	cdi	center divider	-1.08		28369	Yes	No
FBgn0004876	cdi	center divider	-1.08		42568	Yes	No
FBgn0004876	cdi	center divider	-1.08		57010	Yes	No
FBgn0004876	cdi	center divider	-1.08		57032	Yes	No
FBgn0004876	cdi	center divider	-1.08		62867	Yes	No
FBgn0259243	Pka-R1	Protein kinase, cAMP-dependent, regulatory subunit type 1	-1.07	103303		Yes	No
FBgn0259243	Pka-R1	Protein kinase, cAMP-dependent, regulatory subunit type 1	-1.07	103720		Yes	No
FBgn0259243	Pka-R1	Protein kinase, cAMP-dependent, regulatory subunit type 1	-1.07		27708	Yes	No
FBgn0259243	Pka-R1	Protein kinase, cAMP-dependent, regulatory subunit type 1	-1.07		52906	Yes	No
FBgn0036454	CG17839	\N	-1.07	3109		Yes	No
FBgn0036454	CG17839	\N	-1.07	100149		Yes	No
FBgn0000071	Ama	Amalgam	-1.06	22944		Yes	No
FBgn0000071	Ama	Amalgam	-1.06	22945		Yes	No
FBgn0038682	CG5835	\N	-1.06	33358		Yes	No
FBgn0038682	CG5835	\N	-1.06	102220		Yes	No
FBgn0003984	vn	vein	-1.05	109437		Yes	No
FBgn0003984	vn	vein	-1.05		56950	Yes	No
FBgn0003984	vn	vein	-1.05		67844	Yes	No
FBgn0046687	Tre1	Trapped in endoderm 1	-1.04	7220		Yes	No
FBgn0032006	Pvr	PDGF- and VEGF-receptor related	-1.02	977		Yes	No
FBgn0032006	Pvr	PDGF- and VEGF-receptor related	-1.02	13502		Yes	No
FBgn0032006	Pvr	PDGF- and VEGF-receptor related	-1.02	13503		Yes	No
FBgn0032006	Pvr	PDGF- and VEGF-receptor related	-1.02	43459		Yes	No
FBgn0032006	Pvr	PDGF- and VEGF-receptor related	-1.02	43461		Yes	No
FBgn0032006	Pvr	PDGF- and VEGF-receptor related	-1.02	105353		Yes	No
FBgn0032006	Pvr	PDGF- and VEGF-receptor related	-1.02		37520	Yes	No
FBgn0264574	Glut1	Glucose transporter 1	-1.02	13326		Yes	No
FBgn0264574	Glut1	Glucose transporter 1	-1.02	13328		Yes	No
FBgn0264574	Glut1	Glucose transporter 1	-1.02	47179		Yes	No
FBgn0264574	Glut1	Glucose transporter 1	-1.02	101365		Yes	No
FBgn0264574	Glut1	Glucose transporter 1	-1.02		28645	Yes	No
FBgn0264574	Glut1	Glucose transporter 1	-1.02		40904	Yes	No
FBgn0044826	Pak3	Pak3	-1.01	39844		Yes	No
FBgn0044826	Pak3	Pak3	-1.01	107260		Yes	No
FBgn0044826	Pak3	Pak3	-1.01		35373	Yes	No
FBgn0044826	Pak3	Pak3	-1.01		42664	Yes	No
FBgn0261859	CG42788	\N	-1	100279		Yes	No
FBgn0261859	CG42788	\N	-1	108180		Yes	No
FBgn0261859	CG42788	\N	-1		31556	Yes	No
FBgn0261859	CG42788	\N	-1		34725	Yes	No
